# Exploitation of phylum-spanning omics resources reveals complexity in the nematode FLP signalling system and provides insights into *flp*-gene evolution

**DOI:** 10.1101/2024.08.25.609560

**Authors:** Ciaran J. McCoy, Christopher Wray, Laura Freeman, Bethany A. Crooks, Luca Golinelli, Nikki J. Marks, Liesbet Temmerman, Isabel Beets, Louise E. Atkinson, Angela Mousley

**Author notes:** Corresponding senior author. **Corresponding Author** Angela Mousley.

## Abstract

**Background:** Parasitic nematodes significantly undermine global human and animal health and productivity. Parasite control is reliant on anthelmintic administration however over-use of a limited number of drugs has resulted in escalating parasitic nematode resistance, threatening the sustainability of parasite control and underscoring an urgent need for the development of novel therapeutics. FMRFamide-like peptides (FLPs), the largest family of nematode neuropeptides, modulate nematode behaviours including those important for parasite survival, highlighting FLP receptors (FLP-GPCRs) as appealing putative novel anthelmintic targets. Advances in omics resources have enabled the identification of FLPs and neuropeptide-GPCRs in some parasitic nematodes, but remaining gaps in FLP-ligand libraries hinder the characterisation of receptor-ligand interactions, which are required to drive the development of novel control approaches.

**Results:** In this study we exploited recent expansions in nematode genome data to identify 2143 *flp*-genes in >100 nematode species across free-living, entomopathogenic, plant, animal and human lifestyles and representing 7 of the 12 major nematode clades (1). Our data reveal that: (i) the phylum-spanning *flps, flp*-1, −8, −14, and −18, may be representative of the *flp* profile of the last common ancestor of nematodes; (ii) the majority of parasitic nematodes have a reduced *flp* complement relative to free-living species; (iii) FLP prepropeptide architecture is variable within and between *flp*-genes and across nematode species; (iv) FLP prepropeptide signatures facilitate *flp*-gene discrimination; (v) FLP motifs display variable length, amino acid sequence, and conservation; (vi) CLANS analysis provides insight into the evolutionary history of *flp*-gene sequelogues and reveals putative *flp*-gene paralogues and, (viii) *flp* expression is upregulated in the infective larval stage of several nematode parasites.

**Conclusions:** These data provide the foundation required for phylum-spanning FLP-GPCR deorphanisation screens in nematodes to seed the discovery and development of novel parasite control approaches.
