## Supplementary Table 1 for "Exploitation of phylum-spanning omics resources reveals complexity in the nematode FLP signalling system and provides insights into *flp*-gene evolution"

### Sheet: S1
Supplementary Table S1: Genomic and transcriptomic datasets used in the study. All files were retrieved from Wormbase Parasite version 14.
Species	Assembly	BioProject	Reference	BUSCO complete score	Transcriptome dataset
Acanthocheilonema viteae	ASM90053725v1	PRJEB1697	IHGC 2018	90.5
Acrobeloides nanus	v1	PRJEB26554	Schiffer et al 2018	80.4
Ancylostoma caninum	A_caninum_9.3.2.ec.cg.pg	PRJNA72585	IHGC 2018	84.4	SRP007872 (WBPS)
Ancylostoma ceylanicum	Acey_2013.11.30.genDNA	PRJNA231479	Schwarz et al 2015	90.1
Ancylostoma ceylanicum	A_ceylanicum1.3.ec.cg.pg	PRJNA72583	IHGC 2018	87.1
Ancylostoma duodenale	A_duodenale_2.2.ec.cg.pg	PRJNA72581	IHGC 2018	63.2
Angiostrongylus cantonensis	A_cantonensis_Taipei_v1_5_4	PRJEB493	IHGC 2018	68.1
Angiostrongylus costaricensis	A_costaricensis_Costa_Rica_0011_upd	PRJEB494	IHGC 2018	82.7
Anisakis simplex	A_simplex_0011_upd	PRJEB496	IHGC 2018	52.1
Ascaris lumbricoides	A_lumbricoides_Ecuador_v1_5_4	PRJEB4950	IHGC 2018	82.2
Ascaris suum	ASM18702v3	PRJNA62057	Wang et al 2012; Wang et al 2017	89.1	SRP010159 (Jex et al 2011)
Ascaris suum	AscSuum_1.0_submitted	PRJNA80881	Jex et al 2011	89.8
Brugia malayi	Bmal-4.0	PRJNA10729	Ghedin et al 2007	96.7	ERP000948 (Choi et al 2011)
Brugia pahangi	B_pahangi_Glasgow_0011_upd	PRJEB497	IHGC 2018	89.7
Brugia timori	B_timori_Indonesia_v1_0_4_001_upd	PRJEB4663	IHGC 2018	53.1
Bursaphelenchus xylophilus	ASM23113v1_submitted	PRJEA64437	Kikuchi et al 2011	75.8	DRP002610 (Tanaka et al 2019)
Caenorhabditis angaria	13mar2012	PRJNA51225	Mortazavi et al 2010	77.7
Caenorhabditis brenneri	C_brenneri-6.0.1b	PRJNA20035	Harris et al 2020	96.6
Caenorhabditis briggsae	CB4	PRJNA10731	Stein et al 2003; Ross et al 2011	97.7
Caenorhabditis elegans	WBcel235	PRJNA13758	CESC 1998; Harris et al 2020	98.6
Caenorhabditis japonica	C_japonica-7.0.1	PRJNA12591	Harris et al 2020	92.4
Caenorhabditis inopinata	Sp34_v7	PRJDB5687	Kanzaki et al 2018	96.6
Caenorhabditis latens	CaeLat1.0	PRJNA248912	Fierst et al 2015	97
Caenorhabditis nigoni	nigoni.pc_2016.07.14	PRJNA384657	Yin et al 2018	98.5
Caenorhabditis remanei	ASM164373v2	PRJNA248909	Fierst et al 2015	97.6
Caenorhabditis remanei	CaeRem1.0	PRJNA248911	Fierst et al 2015	97
Caenorhabditis remanei	C_remanei-15.0.1	PRJNA53967	Harris et al 2020	97.4
Caenorhabditis sinica	1.0	PRJNA194557	Stevens et al 2019	93.8
Caenorhabditis tropicalis	Caenorhabditis_sp11_JU1373-3.0.1	PRJNA53597	Harris et al 2020	97
Cylicostephanus goldi	C_goldi_Cheshire_0011	PRJEB498	IHGC 2018	11.4
Dictyocaulus viviparus	nDv.1.0	PRJEB5116	Koutsovoulos et al 2014	71.2
Dictyocaulus viviparus	D_viviparus_9.2.1.ec.pg	PRJNA72587	McNulty et al 2016	62.9	SRP007900 (McNulty et al 2016)
Diploscapter coronatus	ASM220778v1	PRJDB3143	Hiraki et al 2017	91.4
Diploscapter pachys	DipSp1Ass11Ann3	PRJNA280107	Fradin et al 2017	90.7
Dirofilaria immitis	nDi.2.2	PRJEB1797	Godel et al 2012	91.7	SRP057178 (Luck et al 2015)
Ditylenchus destructor	ASM157970v1	PRJNA312427	Zheng et al 2016	76.1
Ditylenchus dipsaci	D.dipsaci.v1.0	PRJNA498219	Mimee et al 2019	54.7
Dracunculus medinensis	D_medinensis_Ghana_v2_0_4	PRJEB500	IHGC 2018	86.1
Elaeophora elaphi	E_elaphi_v1_0_4	PRJEB502	IHGC 2018	87.3
Enterobius vermicularis	E_vermicularis_Canary_Islands_upd	PRJEB503	IHGC 2018	79.3
Globodera pallida	GPAL001	PRJEB123	Cotton et al 2014	43.7	ERP001236 (van Steenbrugge et al 2021)
Globodera rostochiensis	nGr	PRJEB13504	Eves-van den Akker et al 2016	58.8
Gongylonema pulchrum	G_pulchrum_Hokkaido_0011_upd	PRJEB505	IHGC 2018	31.8
Haemonchus contortus	haemonchus_contortus_MHCO3ISE_4.0	PRJEB506	Laing et al 2013	86.5	SRP026668 (Mohandas et al 2015)
Haemonchus contortus	Hco_v4_coding_submitted	PRJNA205202	Schwarz et al 2013	59.8
Haemonchus placei	H_placei_MHpl1_0011_upd	PRJEB509	IHGC 2018	78.7
Halicephalobus mephisto	SWDT01000000	PRJNA528747	Weinstein et al 2019	81.4
Heligmosomoides polygyrus	H_bakeri_Edinburgh_0011_upd	PRJEB1203	IHGC 2018	67.6
Heligmosomoides polygyrus	nHp_v2.0	PRJEB15396	IHGC 2018	87.5
Heterodera glycines	Hetgly_1	PRJNA381081	Masonbrink et al 2019	54
Heterorhabditis bacteriophora	Heterorhabditis_bacteriophora-7.0	PRJNA13977	Bai et al 2013	87.1
Litomosoides sigmodontis	ASM90053727v1	PRJEB3075	IHGC 2018	91.8
Loa loa	LLoa-hgap-1	PRJNA246086	Tallon et al 2014	97.5
Loa loa	Loa_loa_V3	PRJNA37757	Desjardins et al 2013	96
Meloidogyne arenaria	ASM90000398v1	PRJEB8714	Blanc-Mathieu et al 2017	64.7
Meloidogyne arenaria	ASM369356v1	PRJNA340324	Szitenberg et al 2017	55.8
Meloidogyne arenaria	ASM313380v1	PRJNA438575	Sato et al 2018	58.4
Meloidogyne enterolobii	ASM369367v1	PRJNA340324	Szitenberg et al 2017	49.7
Meloidogyne floridensis	nMf_1_1	PRJEB6016	Szitenberg et al 2017	29.7
Meloidogyne floridensis	ASM369360v1	PRJNA340324	Szitenberg et al 2017	49.9
Meloidogyne graminicola	Mgraminicola_V1	PRJNA411966	Somvanshi et al 2018	40.7
Meloidogyne hapla	Freeze_1	PRJNA29083	Opperman et al 2008	59.9
Meloidogyne incognita	Meloidogyne_incognita_V3	PRJEB8714	Blanc-Mathieu et al 2017	61.8	SRP109232 (Choi et al 2017)
Meloidogyne incognita	ASM369364v1	PRJNA340324	Szitenberg et al 2017	51.9
Meloidogyne javanica	ASM90000394v1	PRJEB8714	Blanc-Mathieu et al 2017	61.1
Meloidogyne javanica	ASM369362v1	PRJNA340324	Szitenberg et al 2017	57.4
Mesorhabditis belari	M.Belari_Hybrid_genome	PRJEB30104	Grosmaire et al 2019	79.9
Micoletzkya japonica	Micoletzkya_japonica_genome	PRJEB27334	Prabh et al 2018	86.4
Necator americanus	N__americanus_v1	PRJNA72135	Tang et al 2014	76.3
Nippostrongylus brasiliensis	N_brasiliensis_RM07_v1_5_4_0011_upd	PRJEB511	IHGC 2018	79.9
Oesophagostomum dentatum	O_dentatum_10.0.ec.cg.pg	PRJNA72579	Tyagi et al 2015	51.3	SRP007892 (Tyagi et al 2015)
Onchocerca flexuosa	O_flexuosa_Cordoba_0011_upd	PRJEB512	IHGC 2018	47.3
Onchocerca flexuosa	O_flexuosa_1.0.allpaths.pg.lrna	PRJNA230512	Permission via personal communication	72.4
Onchocerca ochengi	O_ochengi_Ngaoundere	PRJEB1204	IHGC 2018	85.5
Onchocerca ochengi	ASM90053720v1	PRJEB1465	IHGC 2018	86.4
Onchocerca volvulus	ASM49940v2	PRJEB513	Cotton et al 2017	97.6	ERP001350 (Bennuru et al 2016)
Oscheius tipulae	Oscheius_tipulae_assembly_v2	PRJEB15512	Besnard et al 2017	89.4
Panagrellus redivivus	Pred3	PRJNA186477	Srinivasan et al 2013	82.1
Parapristionchus giblindavisi	Parapristionchus_genome	PRJEB27334	Prabh et al 2018	72.7
Parascaris equorum	P_equorum_v1_0_4	PRJEB514	IHGC 2018	5
Parascaris univalens	ASM225920v1	PRJNA386823	Wang et al 2017	90.9
Parastrongyloides trichosuri	P_trichosuri_KNP	PRJEB515	Hunt et al 2016	78.1
Plectus sambesii	Psam_v1.0	PRJNA390260	Rosic et al 2018	75.9
Pristionchus arcanus	P._arcanus_genome	PRJEB27334	Prabh et al 2018	91.7
Pristionchus entomophagus	P._entomophagus_genome	PRJEB27334	Prabh et al 2018	86.9
Pristionchus exspectatus	Pristionchus_exspectatus_de_novo_assembly	PRJEB24288	Rodelsperger et al 2014	90.6
Pristionchus fissidentatus	Pristionchus_fissidentatus_genome	PRJEB27334	Prabh et al 2018	89.1
Pristionchus japonicus	Pristionchus_japonicus_genome	PRJEB27334	Prabh et al 2018	89.8
Pristionchus maxplancki	Prisstionchus_maxplancki_genome	PRJEB27334	Prabh et al 2018	90
Pristionchus mayeri	Pristionchus_mayeri_genome	PRJEB27334	Prabh et al 2018	86.3
Pristionchus pacificus	El_Paco	PRJNA12644	Dieterich et al 2008; Rodelsperger et al 2017; Harris et al 2020	92.9	ERR436381 (Baskaran et al 2015)
Rhabditophanes sp. KR3021	Rhabditophanes_sp_KR3021	PRJEB1297	Hunt et al 2016	73.8
Romanomermis culicivorax	nRc.2.0	PRJEB1358	Schiffer et al 2013	28.3
Soboliphyme baturini	S_baturini_Dall_Island_0011_upd	PRJEB516	IHGC 2018	39.6
Steinernema carpocapsae	ASM75764v3	PRJNA202318	Serra et al 2019	89.4
Steinernema feltiae	S_felt_v1_submitted	PRJNA204661	Dillman et al 2015	86.7	SRP058023 (WBPS)
Steinernema glaseri	S_glas_v1_submitted	PRJNA204943	Dillman et al 2015	81.4
Steinernema monticolum	S_monti_v1_submitted	PRJNA205067	Dillman et al 2015	79.9
Steinernema scapterisci	S_scapt_v1_submitted	PRJNA204942	Dillman et al 2015	88.3
Strongyloides papillosus	S_papillosus_LIN_v2_1_4	PRJEB525	Hunt et al 2016	77.1
Strongyloides ratti	S_ratti_ED321_v5_0_4	PRJEB125	Hunt et al 2016	78.1
Strongyloides stercoralis	S_stercoralis_PV0001_v2_0_4	PRJEB528	Hunt et al 2016	78.5	ERP001556 (Stoltzfus)
Strongyloides venezuelensis	S_venezuelensis_HH1	PRJEB530	Hunt et al 2016	74
Strongylus vulgaris	S_vulgaris_Kentucky_0011_upd	PRJEB531	IHGC 2018	19
Syphacia muris	S_muris_Valencia_v1_0_4	PRJEB524	IHGC 2018	84.4
Teladorsagia circumcincta	T_circumcincta.14.0.ec.cg.pg	PRJNA72569	IHGC 2018	71.9	ERP008611 (Welcome Sanger Inst. 2015)
Thelazia callipaeda	T_callipaeda_Ticino_0011_upd	PRJEB1205	IHGC 2018	88.6
Toxocara canis	T_canis_Equador_0011_upd	PRJEB533	IHGC 2018	73.7
Toxocara canis	Toxocara_canis_adult_r1.0	PRJNA248777	Zhu et al 2015	86.7
Trichinella britovi	T3_ISS120_r1.0	PRJNA257433	Korhonen et al 2016	89.4
Trichinella murrelli	T5_ISS417_r1.0	PRJNA257433	Korhonen et al 2016	88.8
Trichinella nativa	T_nativa_rf_gd	PRJNA179527	Korhonen et al 2016	69.4
Trichinella nativa	T2_ISS10_r1.0	PRJNA257433	IHGC 2018	90
Trichinella nelsoni	T7_ISS37_r1.0	PRJNA257433	Korhonen et al 2016	89.2
Trichinella papuae	T10_ISS1980_r1.0	PRJNA257433	Korhonen et al 2016	71.8
Trichinella patagoniensis	T12_ISS2496_r1.0	PRJNA257433	Korhonen et al 2016	89.9
Trichinella pseudospiralis	T4_ISS13_r1.0	PRJNA257433	Korhonen et al 2016	70.7
Trichinella pseudospiralis	T4_ISS141_r1.0	PRJNA257433	Korhonen et al 2016	85.1
Trichinella pseudospiralis	T4_ISS176_r1.0	PRJNA257433	Korhonen et al 2016	87.9
Trichinella pseudospiralis	T4_ISS470_r1.0	PRJNA257433	Korhonen et al 2016	87.9
Trichinella pseudospiralis	T4_ISS588_r1.0	PRJNA257433	Korhonen et al 2016	87.7
Trichinella spiralis	Trichinella_spiralis-3.7.1	PRJNA12603	Mitreva et al 2011	89.3
Trichinella spiralis	T1_ISS3_r1.0	PRJNA257433	Korhonen et al 2016	89.7
Trichinella sp. T6	T6_ISS34_r1.0	PRJNA257433	Korhonen et al 2016	89.5
Trichinella sp. T8	T8_ISS272_r1.0	PRJNA257433	Korhonen et al 2016	89.6
Trichinella sp. T9	T9_ISS409_r1.0	PRJNA257433	Korhonen et al 2016	89.2
Trichinella zimbabwensis	T11_ISS1029_r1.0	PRJNA257433	Korhonen et al 2016	87.3
Trichuris muris	TMUE3.0	PRJEB126	Foth et al 2014; Harris et al 2020	70	ERP002000 (Foth et al 2014)
Trichuris suis	T_suis_1.0.allpaths	PRJNA179528	IHGC 2018	70.4	SRP039506 (WBPS)
Trichuris suis	Tsuis_adult_male_v1.0	PRJNA208415	Jex et al 2014	70.8
Trichuris suis	Tsuis_adult_female_1.0	PRJNA208416	Jex et al 2014	70.1
Trichuris trichiura	TTRE2.1	PRJEB535	Foth et al 2014	67.6
Wuchereria bancrofti	W_bancrofti_Jakarta_0011_upd	PRJEB536	IHGC 2018	74.9
Wuchereria bancrofti	Wb_PNG_Genome_assembly_pt22	PRJNA275548	Small et al 2016	93.4
References:
Bai, X., Adams, B.J., Ciche, T.A., Clifton, S., Gaugler, R., Kim, K.S., Spieth, J., Sternberg, P.W., Wilson, R.K., Grewal, P.S., 2013. A lover and a fighter: the genome sequence of an entomopathogenic nematode Heterorhabditis bacteriophora. PLoS One 8, e69618
Baskaran, P., Rödelsperger, C., Prabh, N., Serobyan, V., Markov, G.V., Hirsekorn, A., Dieterich, C., 2015. Ancient gene duplications have shaped developmental stage-specific expression in Pristionchus pacificus. BMC evolutionary biology 15, 1-12.
Bennuru, S., Cotton, J.A., Ribeiro, J.M., Grote, A., Harsha, B., Holroyd, N., Mhashilkar, A., Molina, D.M., Randall, A.Z., Shandling, A.D., 2016. Stage-specific transcriptome and proteome analyses of the filarial parasite Onchocerca volvulus and its Wolbachia endosymbiont. MBio 7, e02028-02016.
Besnard, F., Koutsovoulos, G., Dieudonne, S., Blaxter, M., Felix, M.A., 2017. Toward Universal Forward Genetics: Using a Draft Genome Sequence of the Nematode Oscheius tipulae To Identify Mutations Affecting Vulva Development. Genetics 206, 1747-1761.
Blanc-Mathieu, R., Perfus-Barbeoch, L., Aury, J.M., Da Rocha, M., Gouzy, J., Sallet, E., Martin-Jimenez, C., Bailly-Bechet, M., Castagnone-Sereno, P., Flot, J.F., Kozlowski, D.K., Cazareth, J., Couloux, A., Da Silva, C., Guy, J., Kim-Jo, Y.J., Rancurel, C., Schiex, T., Abad, P., Wincker, P., Danchin, E.G.J., 2017. Hybridization and polyploidy enable genomic plasticity without sex in the most deva…
C. elegans Sequencing Consortium, 1998. Genome sequence of the nematode C. elegans: a platform for investigating biology. Science 282, 2012-2018.
Choi, I., Subramanian, P., Shim, D., Oh, B.-J., Hahn, B.-S., 2017. RNA-Seq of plant-parasitic nematode Meloidogyne incognita at various stages of its development. Frontiers in Genetics 8, 190. doi:
Choi, Y.-J., Ghedin, E., Berriman, M., McQuillan, J., Holroyd, N., Mayhew, G.F., Christensen, B.M., Michalski, M.L., 2011. A deep sequencing approach to comparatively analyze the transcriptome of lifecycle stages of the filarial worm, Brugia malayi. PLoS Negl Trop Dis. 5, e1409.
Cotton, J.A., Bennuru, S., Grote, A., Harsha, B., Tracey, A., Beech, R., Doyle, S.R., Dunn, M., Hotopp, J.C.D., Holroyd, N., Kikuchi, T., Lambert, O., Mhashilkar, A., Mutowo, P., Nursimulu, N., Ribeiro, J.M.C., Rogers, M.B., Stanley, E., Swapna, L.S., Tsai, I.J., Unnasch, T.R., Voronin, D., Parkinson, J., Nutman, T.B., Ghedin, E., Berriman, M., Lustigman, S., 2017. The genome of Onchocerca volvul…
Cotton, J.A., Lilley, C.J., Jones, L.M., Kikuchi, T., Reid, A.J., Thorpe, P., Tsai, I.J., Beasley, H., Blok, V., Cock, P.J.A., Eves-van den Akker, S., Holroyd, N., Hunt, M., Mantelin, S., Naghra, H., Pain, A., Palomares-Rius, J.E., Zarowiecki, M., Berriman, M., Jones, J.T., Urwin, P.E., 2014. The genome and life-stage specific transcriptomes of Globodera pallida elucidate key aspects of plant par…
Desjardins, C.A., Cerqueira, G.C., Goldberg, J.M., Hotopp, J.C.D., Haas, B.J., Zucker, J., Ribeiro, J.M.C., Saif, S., Levin, J.Z., Fan, L., Zeng, Q.D., Russ, C., Wortman, J.R., Fink, D.L., Birren, B.W., Nutman, T.B., 2013. Genomics of Loa loa, a Wolbachia-free filarial parasite of humans. Nature Genetics 45, 495-U455.
Dieterich, C., Clifton, S.W., Schuster, L.N., Chinwalla, A., Delehaunty, K., Dinkelacker, I., Fulton, L., Fulton, R., Godfrey, J., Minx, P., Mitreva, M., Roeseler, W., Tian, H., Witte, H., Yang, S.P., Wilson, R.K., Sommer, R.J., 2008. The Pristionchus pacificus genome provides a unique perspective on nematode lifestyle and parasitism. Nat Genet 40, 1193-1198.
Dillman, A.R., Macchietto, M., Porter, C.F., Rogers, A., Williams, B., Antoshechkin, I., Lee, M.M., Goodwin, Z., Lu, X.J., Lewis, E.E., Goodrich-Blair, H., Stock, S.P., Adams, B.J., Sternberg, P.W., Mortazavi, A., 2015. Comparative genomics of Steinernema reveals deeply conserved gene regulatory networks. Genome Biol 16.
Eves-van den Akker, S., Laetsch, D.R., Thorpe, P., Lilley, C.J., Danchin, E.G.J., Da Rocha, M., Rancurel, C., Holroyd, N.E., Cotton, J.A., Szitenberg, A., Grenier, E., Montarry, J., Mimee, B., Duceppe, M.O., Boyes, I., Marvin, J.M.C., Jones, L.M., Yusup, H.B., Lafond-Lapalme, J., Esquibet, M., Sabeh, M., Rott, M., Overmars, H., Finkers-Tomczak, A., Smant, G., Koutsovoulos, G., Blok, V., Mantelin,…
Fierst, J.L., Willis, J.H., Thomas, C.G., Wang, W., Reynolds, R.M., Ahearne, T.E., Cutter, A.D., Phillips, P.C., 2015. Reproductive Mode and the Evolution of Genome Size and Structure in Caenorhabditis Nematodes. Plos Genet 11.
Foth, B.J., Tsai, I.J., Reid, A.J., Bancroft, A.J., Nichol, S., Tracey, A., Holroyd, N., Cotton, J.A., Stanley, E.J., Zarowiecki, M., Liu, J.Z., Huckvale, T., Cooper, P.J., Grencis, R.K., Berriman, M., 2014. Whipworm genome and dual-species transcriptome analyses provide molecular insights into an intimate host-parasite interaction. Nature Genetics 46, 693-700.
Fradin, H., Kiontke, K., Zegar, C., Gutwein, M., Lucas, J., Kovtun, M., Corcoran, D.L., Baugh, L.R., Fitch, D.H.A., Piano, F., Gunsalus, K.C., 2017. Genome Architecture and Evolution of a Unichromosomal Asexual Nematode. Curr Biol 27, 2928.
Ghedin, E., Wang, S.L., Spiro, D., Caler, E., Zhao, Q., Crabtree, J., Allen, J.E., Delcher, A.L., Guiliano, D.B., Miranda-Saavedra, D., Angiuoli, S.V., Creasy, T., Amedeo, P., Haas, B., El-Sayed, N.M., Wortman, J.R., Feldblyum, T., Tallon, L., Schatz, M., Shumway, M., Koo, H., Salzberg, S.L., Schobel, S., Pertea, M., Pop, M., White, O., Barton, G.J., Carlow, C.K.S., Crawford, M.J., Daub, J., Dimm…
Godel, C., Kumar, S., Koutsovoulos, G., Ludin, P., Nilsson, D., Comandatore, F., Wrobel, N., Thompson, M., Schmid, C.D., Goto, S., Bringaud, F., Wolstenholme, A., Bandi, C., Epe, C., Kaminsky, R., Blaxter, M., Maser, P., 2012. The genome of the heartworm, Dirofilaria immitis, reveals drug and vaccine targets. Faseb J 26, 4650-4661.
Grosmaire, M., Launay, C., Siegwald, M., Brugiere, T., Estrada-Virrueta, L., Berger, D., Burny, C., Modolo, L., Blaxter, M., Meister, P., Felix, M.A., Gouyon, P.H., Delattre, M., 2019. Males as somatic investment in a parthenogenetic nematode. Science 363, 1210-1213.
Harris, T.W., Arnaboldi, V., Cain, S., Chan, J., Chen, W.J., Cho, J., Davis, P., Gao, S., Grove, C.A., Kishore, R., 2020. WormBase: a modern model organism information resource. Nucleic acids research 48, D762-D767.
Hiraki, H., Kagoshima, H., Kraus, C., Schiffer, P.H., Ueta, Y., Kroiher, M., Schierenberg, E., Kohara, Y., 2017. Genome analysis of Diploscapter coronatus: insights into molecular peculiarities of a nematode with parthenogenetic reproduction. BMC Genomics 18, 478.
Hunt, V.L., Tsai, I.J., Coghlan, A., Reid, A.J., Holroyd, N., Foth, B.J., Tracey, A., Cotton, J.A., Stanley, E.J., Beasley, H., Bennett, H.M., Brooks, K., Harsha, B., Kajitani, R., Kulkarni, A., Harbecke, D., Nagayasu, E., Nichol, S., Ogura, Y., Quail, M.A., Randle, N., Xia, D., Brattig, N.W., Soblik, H., Ribeiro, D.M., Sanchez-Flores, A., Hayashi, T., Itoh, T., Denver, D.R., Grant, W., Stoltzfus…
I.H.G.C., Coghlan, A., Tyagi, R., Cotton, J.A., Holroyd, N., Rosa, B.A., Tsai, I.J., Laetsch, D.R., Beech, R.N., Day, T.A., Hallsworth-Pepin, K., Ke, H.M., Kuo, T.H., Lee, T.J., Martin, J., Maizels, R.M., Mutowo, P., Ozersky, P., Parkinson, J., Reid, A.J., Rawlings, N.D., Ribeiro, D.M., Swapna, L.S., Stanley, E., Taylor, D.W., Wheeler, N.J., Zamanian, M., Zhang, X., Allan, F., Allen, J.E., Asano,…
Jex, A.R., Liu, S., Li, B., Young, N.D., Hall, R.S., Li, Y., Yang, L., Zeng, N., Xu, X., Xiong, Z., Chen, F., Wu, X., Zhang, G., Fang, X., Kang, Y., Anderson, G.A., Harris, T.W., Campbell, B.E., Vlaminck, J., Wang, T., Cantacessi, C., Schwarz, E.M., Ranganathan, S., Geldhof, P., Nejsum, P., Sternberg, P.W., Yang, H., Wang, J., Wang, J., Gasser, R.B., 2011. Ascaris suum draft genome. Nature 479, 5…
Jex, A.R., Nejsum, P., Schwarz, E.M., Hu, L., Young, N.D., Hall, R.S., Korhonen, P.K., Liao, S., Thamsborg, S., Xia, J., Xu, P., Wang, S., Scheerlinck, J.P., Hofmann, A., Sternberg, P.W., Wang, J., Gasser, R.B., 2014. Genome and transcriptome of the porcine whipworm Trichuris suis. Nat Genet 46, 701-706.
Kanzaki, N., Tsai, I.J., Tanaka, R., Hunt, V.L., Liu, D., Tsuyama, K., Maeda, Y., Namai, S., Kumagai, R., Tracey, A., Holroyd, N., Doyle, S.R., Woodruff, G.C., Murase, K., Kitazume, H., Chai, C., Akagi, A., Panda, O., Ke, H.M., Schroeder, F.C., Wang, J., Berriman, M., Sternberg, P.W., Sugimoto, A., Kikuchi, T., 2018. Biology and genome of a newly discovered sibling species of Caenorhabditis elega…
Kikuchi, T., Cotton, J.A., Dalzell, J.J., Hasegawa, K., Kanzaki, N., McVeigh, P., Takanashi, T., Tsai, I.J., Assefa, S.A., Cock, P.J., Otto, T.D., Hunt, M., Reid, A.J., Sanchez-Flores, A., Tsuchihara, K., Yokoi, T., Larsson, M.C., Miwa, J., Maule, A.G., Sahashi, N., Jones, J.T., Berriman, M., 2011. Genomic insights into the origin of parasitism in the emerging plant pathogen Bursaphelenchus xylop…
Korhonen, P.K., Pozio, E., La Rosa, G., Chang, B.C.H., Koehler, A.V., Hoberg, E.P., Boag, P.R., Tan, P., Jex, A.R., Hofmann, A., Sternberg, P.W., Young, N.D., Gasser, R.B., 2016. Phylogenomic and biogeographic reconstruction of the Trichinella complex. Nature Communications 7.
Koutsovoulos, G., Makepeace, B., Tanya, V.N., Blaxter, M., 2014. Palaeosymbiosis revealed by genomic fossils of Wolbachia in a strongyloidean nematode. Plos Genet 10, e1004397.
Laing, R., Kikuchi, T., Martinelli, A., Tsai, I.J., Beech, R.N., Redman, E., Holroyd, N., Bartley, D.J., Beasley, H., Britton, C., Curran, D., Devaney, E., Gilabert, A., Hunt, M., Jackson, F., Johnston, S.L., Kryukov, I., Li, K., Morrison, A.A., Reid, A.J., Sargison, N., Saunders, G.I., Wasmuth, J.D., Wolstenholme, A., Berriman, M., Gilleard, J.S., Cotton, J.A., 2013. The genome and transcriptome…
Luck, A. N., Anderson, K. G., Mcclung, C. M., Verberkmoes, N. C., Foster, J. M., Michalski, M. L. & Slatko, B. E. 2015. Tissue-specific transcriptomics and proteomics of a filarial nematode and its Wolbachia endosymbiont. BMC genomics, 16, 920
Masonbrink, R., Maier, T.R., Muppirala, U., Seetharam, A.S., Lord, E., Juvale, P.S., Schmutz, J., Johnson, N.T., Korkin, D., Mitchum, M.G., Mimee, B., Eves-van den Akker, S., Hudson, M., Severin, A.J., Baum, T.J., 2019. The genome of the soybean cyst nematode (Heterodera glycines) reveals complex patterns of duplications involved in the evolution of parasitism genes. Bmc Genomics 20.
McNulty, S.N., Strube, C., Rosa, B.A., Martin, J.C., Tyagi, R., Choi, Y.J., Wang, Q., Hallsworth Pepin, K., Zhang, X., Ozersky, P., Wilson, R.K., Sternberg, P.W., Gasser, R.B., Mitreva, M., 2016. Dictyocaulus viviparus genome, variome and transcriptome elucidate lungworm biology and support future intervention. Sci Rep 6, 20316.
Mimee, B., Lord, E., Veronneau, P.Y., Masonbrink, R., Yu, Q., Akker, S.E.D., 2019. The draft genome of Ditylenchus dipsaci. J Nematol 51, 1-3.
Mitreva, M., Jasmer, D.P., Zarlenga, D.S., Wang, Z., Abubucker, S., Martin, J., Taylor, C.M., Yin, Y., Fulton, L., Minx, P., Yang, S.P., Warren, W.C., Fulton, R.S., Bhonagiri, V., Zhang, X., Hallsworth-Pepin, K., Clifton, S.W., McCarter, J.P., Appleton, J., Mardis, E.R., Wilson, R.K., 2011. The draft genome of the parasitic nematode Trichinella spiralis. Nat Genet 43, 228-235.
Mohandas, N., Young, N.D., Jabbar, A., Korhonen, P.K., Koehler, A.V., Amani, P., Hall, R.S., Sternberg, P.W., Jex, A.R., Hofmann, A., 2015. The barber's pole worm CAP protein superfamily—A basis for fundamental discovery and biotechnology advances. Biotechnology Advances 33, 1744-1754.
Mortazavi, A., Schwarz, E.M., Williams, B., Schaeffer, L., Antoshechkin, I., Wold, B.J., Sternberg, P.W., 2010. Scaffolding a Caenorhabditis nematode genome with RNA-seq. Genome Res 20, 1740-1747.
Opperman, C.H., Bird, D.M., Williamson, V.M., Rokhsar, D.S., Burke, M., Cohn, J., Cromer, J., Diener, S., Gajan, J., Graham, S., Houfek, T.D., Liu, Q., Mitros, T., Schaff, J., Schaffer, R., Scholl, E., Sosinski, B.R., Thomas, V.P., Windham, E., 2008. Sequence and genetic map of Meloidogyne hapla: A compact nematode genome for plant parasitism. Proc Natl Acad Sci U S A 105, 14802-14807.
Prabh, N., Roeseler, W., Witte, H., Eberhardt, G., Sommer, R.J., Rodelsperger, C., 2018. Deep taxon sampling reveals the evolutionary dynamics of novel gene families in Pristionchus nematodes. Genome Res 28, 1664-1674.
Rodelsperger, C., Meyer, J.M., Prabh, N., Lanz, C., Bemm, F., Sommer, R.J., 2017. Single-Molecule Sequencing Reveals the Chromosome-Scale Genomic Architecture of the Nematode Model Organism Pristionchus pacificus. Cell Rep 21, 834-844.
Rodelsperger, C., Neher, R.A., Weller, A.M., Eberhardt, G., Witte, H., Mayer, W.E., Dieterich, C., Sommer, R.J., 2014. Characterization of genetic diversity in the nematode Pristionchus pacificus from population-scale resequencing data. Genetics 196, 1153-1165.
Rosic, S., Amouroux, R., Requena, C.E., Gomes, A., Emperle, M., Beltran, T., Rane, J.K., Linnett, S., Selkirk, M.E., Schiffer, P.H., Bancroft, A.J., Grencis, R.K., Jeltsch, A., Hajkova, P., Sarkies, P., 2018. Evolutionary analysis indicates that DNA alkylation damage is a byproduct of cytosine DNA methyltransferase activity. Nature Genetics 50.
Ross, J.A., Koboldt, D.C., Staisch, J.E., Chamberlin, H.M., Gupta, B.P., Miller, R.D., Baird, S.E., Haag, E.S., 2011. Caenorhabditis briggsae recombinant inbred line genotypes reveal inter-strain incompatibility and the evolution of recombination. Plos Genet 7, e1002174.
Sato, K., Kadota, Y., Gan, P., Bino, T., Uehara, T., Yamaguchi, K., Ichihashi, Y., Maki, N., Iwahori, H., Suzuki, T., Shigenobu, S., Shirasu, K., 2018. High-Quality Genome Sequence of the Root-Knot Nematode Meloidogyne arenaria Genotype A2-O. Microbiol Resour Ann 6.
Schiffer, P.H., Kroiher, M., Kraus, C., Koutsovoulos, G.D., Kumar, S., Camps, J.I.R., Nsah, N.A., Stappert, D., Morris, K., Heger, P., Altmuller, J., Frommolt, P., Nurnberg, P., Thomas, W.K., Blaxter, M.L., Schierenberg, E., 2013. The genome of Romanomermis culicivorax: revealing fundamental changes in the core developmental genetic toolkit in Nematoda. Bmc Genomics 14.
Schiffer, P.H., Polsky, A.L., Cole, A.G., Camps, J.I.R., Kroiher, M., Silver, D.H., Grishkevich, V., Anavy, L., Koutsovoulos, G., Hashimshony, T., Yanai, I., 2018. The gene regulatory program of Acrobeloides nanus reveals conservation of phylum-specific expression. P Natl Acad Sci USA 115, 4459-4464.
Schwarz, E.M., Hu, Y., Antoshechkin, I., Miller, M.M., Sternberg, P.W., Aroian, R.V., 2015. The genome and transcriptome of the zoonotic hookworm Ancylostoma ceylanicum identify infection-specific gene families. Nat Genet 47, 416-422.
Schwarz, E.M., Korhonen, P.K., Campbell, B.E., Young, N.D., Jex, A.R., Jabbar, A., Hall, R.S., Mondal, A., Howe, A.C., Pell, J., Hofmann, A., Boag, P.R., Zhu, X.Q., Gregory, T.R., Loukas, A., Williams, B.A., Antoshechkin, I., Brown, C.T., Sternberg, P.W., Gasser, R.B., 2013. The genome and developmental transcriptome of the strongylid nematode Haemonchus contortus. Genome Biol 14.
Serra, L., Macchietto, M., Macias-Munoz, A., McGill, C.J., Rodriguez, I.M., Rodriguez, B., Murad, R., Mortazavi, A., 2019. Hybrid Assembly of the Genome of the Entomopathogenic Nematode Steinernema carpocapsae Identifies the X-Chromosome. G3-Genes Genom Genet 9, 2687-2697.
Small, S.T., Reimer, L.J., Tisch, D.J., King, C.L., Christensen, B.M., Siba, P.M., Kazura, J.W., Serre, D., Zimmerman, P.A., 2016. Population genomics of the filarial nematode parasite Wuchereria bancrofti from mosquitoes. Mol Ecol 25, 1465-1477.
Somvanshi, V.S., Tathode, M., Shukla, R.N., Rao, U., 2018. Nematode Genome Announcement: A Draft Genome for Rice Root-Knot Nematode, Meloidogyne graminicola. J Nematol 50, 111-116.
Srinivasan, J., Dillman, A.R., Macchietto, M.G., Heikkinen, L., Lakso, M., Fracchia, K.M., Antoshechkin, I., Mortazavi, A., Wong, G., Sternberg, P.W., 2013. The Draft Genome and Transcriptome of Panagrellus redivivus Are Shaped by the Harsh Demands of a Free-Living Lifestyle. Genetics 193, 1279.
Stein, L.D., Bao, Z., Blasiar, D., Blumenthal, T., Brent, M.R., Chen, N., Chinwalla, A., Clarke, L., Clee, C., Coghlan, A., Coulson, A., D'Eustachio, P., Fitch, D.H., Fulton, L.A., Fulton, R.E., Griffiths-Jones, S., Harris, T.W., Hillier, L.W., Kamath, R., Kuwabara, P.E., Mardis, E.R., Marra, M.A., Miner, T.L., Minx, P., Mullikin, J.C., Plumb, R.W., Rogers, J., Schein, J.E., Sohrmann, M., Spieth,…
Stevens, L., Felix, M.A., Beltran, T., Braendle, C., Caurcel, C., Fausett, S., Fitch, D., Frezal, L., Gosse, C., Kaur, T., Kiontke, K., Newton, M.D., Noble, L.M., Richaud, A., Rockman, M.V., Sudhaus, W., Blaxter, M., 2019. Comparative genomics of 10 new Caenorhabditis species. Evol Lett 3, 217-236.
Stoltzfus, J.D., Minot, S., Berriman, M., Nolan, T.J., Lok, J.B., 2012. RNAseq analysis of the parasitic nematode Strongyloides stercoralis reveals divergent regulation of canonical dauer pathways. PLoS Negl Trop Dis. 6, e1854.
Szitenberg, A., Salazar-Jaramillo, L., Blok, V.C., Laetsch, D.R., Joseph, S., Williamson, V.M., Blaxter, M.L., Lunt, D.H., 2017. Comparative Genomics of Apomictic Root-Knot Nematodes: Hybridization, Ploidy, and Dynamic Genome Change. Genome Biol Evol 9, 2844-2861.
Tallon, L.J., Liu, X.Y., Bennuru, S., Chibucos, M.C., Godinez, A., Ott, S., Zhao, X., Sadzewicz, L., Fraser, C.M., Nutman, T.B., Hotopp, J.C.D., 2014. Single molecule sequencing and genome assembly of a clinical specimen of Loa loa, the causative agent of loiasis. Bmc Genomics 15.
Tanaka, S.E., Dayi, M., Maeda, Y., Tsai, I.J., Tanaka, R., Bligh, M., Takeuchi-Kaneko, Y., Fukuda, K., Kanzaki, N., Kikuchi, T., 2019. Stage-specific transcriptome of Bursaphelenchus xylophilus reveals temporal regulation of effector genes and roles of the dauer-like stages in the lifecycle. Scientific reports 9, 1-13.
Tang, Y.T., Gao, X., Rosa, B.A., Abubucker, S., Hallsworth-Pepin, K., Martin, J., Tyagi, R., Heizer, E., Zhang, X., Bhonagiri-Palsikar, V., Minx, P., Warren, W.C., Wang, Q., Zhan, B., Hotez, P.J., Sternberg, P.W., Dougall, A., Gaze, S.T., Mulvenna, J., Sotillo, J., Ranganathan, S., Rabelo, E.M., Wilson, R.K., Felgner, P.L., Bethony, J., Hawdon, J.M., Gasser, R.B., Loukas, A., Mitreva, M., 2014. G…
Tyagi, R., Joachim, A., Ruttkowski, B., Rosa, B.A., Martin, J.C., Hallsworth-Pepin, K., Zhang, X., Ozersky, P., Wilson, R.K., Ranganathan, S., Sternberg, P.W., Gasser, R.B., Mitreva, M., 2015. Cracking the nodule worm code advances knowledge of parasite biology and biotechnology to tackle major diseases of livestock. Biotechnol Adv 33, 980-991.
van Steenbrugge, J.J., van den Elsen, S., Holterman, M., Lozano-Torres, J.L., Putker, V., Thorpe, P., Goverse, A., Sterken, M.G., Smant, G., Helder, J., 2022. Comparative genomics among cyst nematodes reveals distinct evolutionary histories among effector families and an irregular distribution of effector-associated promoter motifs. Mol Ecol.
Wang, J.B., Gao, S.H., Mostovoy, Y., Kang, Y.Y., Zagoskin, M., Sun, Y.Q., Zhang, B., White, L.K., Easton, A., Nutman, T.B., Kwok, P.Y., Hu, S.N., Nielsen, M.K., Davis, R.E., 2017. Comparative genome analysis of programmed DNA elimination in nematodes. Genome Res 27, 2001-2014.
Wang, J.B., Mitreva, M., Berriman, M., Thorne, A., Magrini, V., Koutsovoulos, G., Kumar, S., Blaxter, M.L., Davis, R.E., 2012. Silencing of Germline-Expressed Genes by DNA Elimination in Somatic Cells. Dev Cell 23, 1072-1080.
Weinstein, D.J., Allen, S.E., Lau, M.C.Y., Erasmus, M., Asalone, K.C., Walters-Conte, K., Deikus, G., Sebra, R., Borgonie, G., van Heerden, E., Onstott, T.C., Bracht, J.R., 2019. The genome of a subterrestrial nematode reveals adaptations to heat. Nat Commun 10, 5268.
Wellcome Sanger Institute 2015. Teladorsagia circumcincta transcriptome
Yin, D., Schwarz, E.M., Thomas, C.G., Felde, R.L., Korf, I.F., Cutter, A.D., Schartner, C.M., Ralston, E.J., Meyer, B.J., Haag, E.S., 2018. Rapid genome shrinkage in a self-fertile nematode reveals sperm competition proteins. Science 359, 55.
Zheng, J.S., Peng, D.H., Chen, L., Liu, H.L., Chen, F., Xu, M.C., Ju, S.Y., Ruan, L.F., Sun, M., 2016. The Ditylenchus destructor genome provides new insights into the evolution of plant parasitic nematodes. P Roy Soc B-Biol Sci 283.
Zhu, X.Q., Korhonen, P.K., Cai, H.M., Young, N.D., Nejsum, P., von Samson-Himmelstjerna, G., Boag, P.R., Tan, P., Li, Q.Y., Min, J.M., Yang, Y.L., Wang, X.H., Fang, X.D., Hall, R.S., Hofmann, A., Sternberg, P.W., Jex, A.R., Gasser, R.B., 2015. Genetic blueprint of the zoonotic pathogen Toxocara canis. Nature Communications 6.
