## Supplementary Table 2 for "Exploitation of phylum-spanning omics resources reveals complexity in the nematode FLP signalling system and provides insights into *flp*-gene evolution"

### Sheet: Sheet1
Putative flp-gene paralogues	FLP Motif	Shared FLP motif
flp-11	AMRNALVRFG	AMRN(A/S)LVRFG (FLP-11 & -32)
	GMRNALVRFG
	NGAPQPFVRFG (divergent peptide sequence)
flp-32	AMRNSLVRFG
flp-8	NKFEFIRFG	K(F/N)EFIRFG (FLP-8 & -12)
flp-12	KNEFIRFG (repeating)
flp-6	KSAYMRFG (repeating)	KSA(F/Y)(M/V)RFG (FLP-6 & -17)
flp-17	KSAFVRFG (repeating)
	KS(X)Y(I/V)RFG
flp-4	NGKPTFIRFG	KP(T/S)F(I/V)RFG (FLP-4 & -9)
flp-9	KPSFVRFG (repeating)
flp-27	TLGGRMRFG	R(M/L)RFG (FLP-27 & -34)
flp-34	F(X)SA(I/L)N(X)A(X)RLRYG
	LN(X)AERLRFG
flp-2	None
flp-3	(likely paralogues diverged post duplication)
flp-28
X denotes highly variable amino acid residue
